# Propranolol reduces sarcoma growth and enhances the response to anti-CTLA4 therapy by modulating the tumor microenvironment

**DOI:** 10.1101/2021.03.11.434711

**Authors:** Klaire Yixin Fjæstad, Anne Mette Askehøj Rømer, Victor Goitea, Astrid Zedlitz Johansen, Marie-Louise Thorseth, Marco Carretta, Lars Henning Engelholm, Lars Grøntved, Niels Junker, Daniel Hargbøl Madsen

## Abstract

The nonselective beta blocker, propranolol, which for decades has been prescribed for treatment of cardiovascular conditions, has recently been used successfully to treat metastatic angiosarcoma. These results have led to an orphan drug designation by the European Medicines Agency for the treatment of soft tissue sarcomas. The anti-tumor effects of propranolol are suggested to involve the reduction of cancer cell proliferation as well as angiogenesis.

Here, we have investigated the anti-angiogenic properties of propranolol in the context of stimulating an anti-tumor immune response. We show that oral administration of propranolol delays tumor progression of MCA205 fibrosarcoma tumors and increases the survival rate of tumor bearing mice. Propranolol works by reducing tumor angiogenesis and facilitating an anti-tumoral microenvironment with increased T cell infiltration and reduced infiltration of myeloid-derived suppressor cells (MDSCs). Using T cell deficient mice, we demonstrate that the full anti-tumor effect of propranolol requires the presence of T cells. Flow cytometry-based analysis and RNA sequencing of FACS-sorted cells show that propranolol-treatment leads to an upregulation of PD-L1 on tumor-associated macrophages (TAMs) and changes in their chemokine expression profile. Lastly, we observe that the co-administration of propranolol significantly enhances the efficacy of anti-CTLA4 therapy.

Our results identify propranolol as an immune modulating agent, which can improve immune checkpoint inhibitor therapies in soft tissue sarcoma patients and potentially in other cancers.
