## Supplementary table 3 for "Propranolol reduces sarcoma growth and enhances the response to anti-CTLA4 therapy by modulating the tumor microenvironment"

### Sheet: Sheet1
Gene	Gene name	Log2 fold change	Adjusted p value
ENSMUSG00000029379.10	Cxcl3	3.22118	6.80751e-30
ENSMUSG00000017002.14	Slpi	2.50416	3.88249e-13
ENSMUSG00000026822.14	Lcn2	2.14828	0.0112591
ENSMUSG00000064246.10	Chil1	2.11813	0.0400721
ENSMUSG00000027360.5	Hdc	2.11456	3.57781e-15
ENSMUSG00000029372.7	Ppbp	2.10043	0.00380659
ENSMUSG00000056071.12	S100a9	2.01645	3.21996e-18
ENSMUSG00000009633.3	G0s2	1.99984	4.36336e-12
ENSMUSG00000021806.4	Nid2	1.81281	9.72796e-08
ENSMUSG00000031722.10	Hp	1.75495	8.28911e-06
ENSMUSG00000018500.2	Adora2b	1.58707	0.00142416
ENSMUSG00000040152.8	Thbs1	1.5563	0.0206526
ENSMUSG00000029304.14	Spp1	1.54198	1.62466e-10
ENSMUSG00000034226.7	Rhov	1.51972	0.00142416
ENSMUSG00000005057.13	Sh2b2	1.51318	3.07734e-07
ENSMUSG00000020407.13	Upp1	1.45875	4.36492e-05
ENSMUSG00000025473.16	Adam8	1.45862	5.99195e-09
ENSMUSG00000046908.5	Ltb4r1	1.45062	0.000370677
ENSMUSG00000020377.15	Ltc4s	1.44373	0.0275868
ENSMUSG00000031444.16	F10	1.44229	1.0286e-05
ENSMUSG00000026437.11	Cdk18	1.4409	0.031501
ENSMUSG00000058427.10	Cxcl2	1.40867	4.06927e-06
ENSMUSG00000022218.16	Tgm1	1.37263	0.000394144
ENSMUSG00000042286.13	Stab1	1.3564	4.11941e-07
ENSMUSG00000027333.18	Smox	1.35357	2.13933e-07
ENSMUSG00000034394.14	Lif	1.34766	0.0338319
ENSMUSG00000071547.4	Nt5dc2	1.31242	1.77493e-06
ENSMUSG00000045502.6	Hcar2	1.29862	2.07158e-05
ENSMUSG00000014158.12	Trpv4	1.29403	0.00356555
ENSMUSG00000070284.10	Gmppb	1.28553	0.00163181
ENSMUSG00000032860.5	P2ry2	1.28549	0.0102991
ENSMUSG00000025150.10	Cbr2	1.27589	7.91659e-05
ENSMUSG00000039450.11	Dcxr	1.27532	0.000233896
ENSMUSG00000036752.4	Tubb4b	1.2734	1.80471e-06
ENSMUSG00000056054.9	S100a8	1.26813	0.0158095
ENSMUSG00000025499.18	Hras	1.26184	0.000148454
ENSMUSG00000008036.11	Ap2s1	1.2215	2.13226e-06
ENSMUSG00000024913.16	Lrp5	1.21843	3.75934e-05
ENSMUSG00000000204.16	Slfn4	1.21487	1.48676e-05
ENSMUSG00000026928.14	Card9	1.21018	0.00137427
ENSMUSG00000025492.6	Ifitm3	1.20749	4.06927e-06
ENSMUSG00000040249.15	Lrp1	1.20417	0.000413678
ENSMUSG00000028494.12	Plin2	1.20207	5.74115e-05
ENSMUSG00000040466.16	Blvrb	1.20116	2.55245e-05
ENSMUSG00000025491.14	Ifitm1	1.20015	0.00189696
ENSMUSG00000058672.7	Tubb2a	1.19587	0.000228457
ENSMUSG00000023031.8	Cela1	1.17688	0.0401793
ENSMUSG00000027322.11	Siglec1	1.17549	0.000186178
ENSMUSG00000027327.16	1700037H04Rik	1.17549	0.00293533
ENSMUSG00000005514.14	Por	1.17252	2.15321e-05
ENSMUSG00000004788.11	Eif2b2	1.16365	0.0014924
ENSMUSG00000090877.3	Hspa1b	1.16006	0.00339787
ENSMUSG00000025156.17	Gps1	1.15694	0.00090263
ENSMUSG00000020238.14	Ncln	1.15679	2.34781e-05
ENSMUSG00000020153.14	Ndufs7	1.15257	0.000369873
ENSMUSG00000024772.9	Ehd1	1.15225	1.8122e-05
ENSMUSG00000040212.12	Emp3	1.15116	1.8122e-05
ENSMUSG00000022557.11	Bop1	1.14937	0.000248498
ENSMUSG00000004929.12	Thop1	1.14819	0.0027397
ENSMUSG00000033938.5	Ndufb7	1.14733	0.00064448
ENSMUSG00000030123.15	Plxnd1	1.14482	0.000186178
ENSMUSG00000002984.17	Tomm40	1.14411	0.000383344
ENSMUSG00000019139.10	Isyna1	1.13135	0.000835333
ENSMUSG00000021384.14	Susd3	1.12877	0.00261427
ENSMUSG00000006360.11	Crip1	1.1227	0.00208861
ENSMUSG00000034892.8	Rps29	1.11347	0.0150335
ENSMUSG00000003868.14	Ruvbl2	1.10927	0.00184464
ENSMUSG00000061983.7	Rps12	1.10085	0.000485624
ENSMUSG00000042265.13	Trem1	1.09838	0.018212
ENSMUSG00000023143.10	Nagpa	1.09781	0.00097031
ENSMUSG00000031807.10	Pgls	1.09246	0.0026249
ENSMUSG00000035385.5	Ccl2	1.08753	0.00265635
ENSMUSG00000045752.13	Tssc4	1.08532	0.0277951
ENSMUSG00000040907.15	Atp1a3	1.08496	0.00150668
ENSMUSG00000040964.16	Arhgef10l	1.08253	0.00218935
ENSMUSG00000052456.9	Asna1	1.07158	0.00293533
ENSMUSG00000032322.14	Pstpip1	1.06639	0.00228022
ENSMUSG00000063931.14	Pepd	1.06631	0.0036771
ENSMUSG00000059534.8	Uqcr10	1.06041	0.0102991
ENSMUSG00000035382.9	Pcsk7	1.05669	0.0111198
ENSMUSG00000003072.15	Atp5d	1.05086	0.00116527
ENSMUSG00000020163.12	Uqcr11	1.04742	0.0193179
ENSMUSG00000025508.13	Rplp2	1.04663	0.000862707
ENSMUSG00000049130.6	C5ar1	1.04622	0.000374584
ENSMUSG00000014444.17	Piezo1	1.04506	0.0115662
ENSMUSG00000033307.7	Mif	1.04293	0.00154139
ENSMUSG00000041841.8	Rpl37	1.04226	0.0193384
ENSMUSG00000041841.8	Rpl37	1.04226	0.0193384
ENSMUSG00000046223.10	Plaur	1.04213	0.00300505
ENSMUSG00000029547.10	Ints1	1.0409	0.0197992
ENSMUSG00000013833.15	Med16	1.03426	0.0339906
ENSMUSG00000058709.11	Egln2	1.02654	0.0129825
ENSMUSG00000109324.2	Prmt1	1.02437	0.00618307
ENSMUSG00000023004.8	Tuba1b	1.01506	0.00972303
ENSMUSG00000037820.15	Tgm2	1.00839	0.00293533
ENSMUSG00000030298.10	Sec13	1.00664	0.0186389
ENSMUSG00000060063.9	Alox5ap	1.00346	0.0125358
ENSMUSG00000041827.15	Oasl1	1.00311	0.0286678
ENSMUSG00000021494.9	Ddx41	0.999357	0.0244096
ENSMUSG00000079017.3	Ifi27l2a	0.995738	0.0259934
ENSMUSG00000055681.14	Cope	0.99514	0.00720234
ENSMUSG00000026796.16	Fam129b	0.992255	0.00412613
ENSMUSG00000043091.9	Tuba1c	0.985048	0.0379423
ENSMUSG00000037894.13	H2az1	0.982025	0.00703984
ENSMUSG00000031818.12	Cox4i1	0.977798	0.00784033
ENSMUSG00000007892.8	Rplp1	0.974771	0.00952306
ENSMUSG00000019055.15	Plod1	0.969302	0.00952306
ENSMUSG00000023088.17	Abcc1	0.967737	0.021229
ENSMUSG00000057666.18	Gapdh	0.9661	0.00427166
ENSMUSG00000005410.6	Mcm5	0.963017	0.0179232
ENSMUSG00000022564.7	Grina	0.962605	0.0416856
ENSMUSG00000009090.17	Ap1b1	0.960142	0.00959503
ENSMUSG00000033467.12	Crlf2	0.958666	0.0342014
ENSMUSG00000039208.15	Metrnl	0.957813	0.0192603
ENSMUSG00000093674.7	Rpl41	0.957711	0.0148758
ENSMUSG00000035478.14	Mbd3	0.954268	0.0462499
ENSMUSG00000036622.15	Atp13a2	0.952401	0.0472189
ENSMUSG00000036606.17	Plxnb2	0.95188	0.0282507
ENSMUSG00000024121.13	Atp6v0c	0.951149	0.0400721
ENSMUSG00000012848.15	Rps5	0.950235	0.0127756
ENSMUSG00000068220.6	Lgals1	0.929292	0.0450956
ENSMUSG00000023992.14	Trem2	0.912508	0.0496541
ENSMUSG00000016256.10	Ctsz	0.912076	0.0203501
ENSMUSG00000029622.16	Arpc1b	0.895242	0.0428859
ENSMUSG00000037608.16	Bclaf1	-0.978727	0.0496541
ENSMUSG00000063286.7	Gm8995	-0.988596	0.0202527
ENSMUSG00000026358.13	Rgs1	-0.997452	0.0122598
ENSMUSG00000027109.16	Sp3	-1.00256	0.0400229
ENSMUSG00000027660.16	Skil	-1.00706	0.00849095
ENSMUSG00000022378.14	Fam49b	-1.00915	0.0390655
ENSMUSG00000007613.15	Tgfbr1	-1.01711	0.00411043
ENSMUSG00000076258.1	Gm23935	-1.0211	0.0109463
ENSMUSG00000028832.11	Stmn1	-1.04917	0.0415321
ENSMUSG00000020078.16	Vps26a	-1.05157	0.0245927
ENSMUSG00000020608.7	Smc6	-1.06031	0.0277951
ENSMUSG00000026393.10	Nek7	-1.06634	0.00788882
ENSMUSG00000028522.16	Mier1	-1.07055	0.0249025
ENSMUSG00000058446.14	Znrf2	-1.07898	0.0117457
ENSMUSG00000034252.14	Senp6	-1.08325	0.0477704
ENSMUSG00000022139.17	Mbnl2	-1.08866	0.00190859
ENSMUSG00000010608.15	Rbm25	-1.08969	0.00291243
ENSMUSG00000002428.12	Hltf	-1.0924	0.0374109
ENSMUSG00000062014.13	Gmfb	-1.09663	0.0432939
ENSMUSG00000034349.14	Smc4	-1.09885	0.00167914
ENSMUSG00000060090.16	Rp2	-1.10139	0.00952306
ENSMUSG00000038179.13	Slamf7	-1.10252	0.0384176
ENSMUSG00000037234.17	Hook3	-1.10549	0.00796251
ENSMUSG00000085438.1	Oip5os1	-1.10714	0.0100619
ENSMUSG00000034480.18	Diaph2	-1.11269	0.00642392
ENSMUSG00000030256.11	Bhlhe41	-1.11592	0.0336196
ENSMUSG00000014956.15	Ppp1cb	-1.12423	0.00554823
ENSMUSG00000078578.9	Ube2d3	-1.12692	0.00205145
ENSMUSG00000027365.14	Trpm7	-1.12867	0.00553134
ENSMUSG00000039997.16	Ifi203	-1.13537	0.00228022
ENSMUSG00000039997.16	Ifi203	-1.13537	0.00228022
ENSMUSG00000033446.7	Lpar6	-1.13662	0.0471028
ENSMUSG00000031357.3	Syap1	-1.13681	0.0338319
ENSMUSG00000013663.7	Pten	-1.13774	0.000771599
ENSMUSG00000020580.10	Rock2	-1.14287	0.00278063
ENSMUSG00000071180.5	Smim15	-1.14812	0.0158981
ENSMUSG00000032328.12	Tmem30a	-1.14822	0.00064448
ENSMUSG00000028403.15	Zdhhc21	-1.14847	0.00735248
ENSMUSG00000003226.7	Ranbp2	-1.15018	0.000169544
ENSMUSG00000021549.14	Rasa1	-1.15207	0.0173685
ENSMUSG00000048379.9	Socs4	-1.15253	0.0203146
ENSMUSG00000028560.11	Usp1	-1.15399	0.0158095
ENSMUSG00000039967.14	Zfp292	-1.15986	0.00566931
ENSMUSG00000027162.7	Lin7c	-1.16054	0.0201772
ENSMUSG00000066551.12	Hmgb1	-1.16934	0.00901998
ENSMUSG00000040229.11	Gpr34	-1.17218	0.0228035
ENSMUSG00000026434.12	Nucks1	-1.17262	0.00264364
ENSMUSG00000021709.14	Erbin	-1.17352	0.000337097
ENSMUSG00000090733.6	Rps27	-1.17504	0.0026352
ENSMUSG00000020493.8	Prr11	-1.17883	0.0430989
ENSMUSG00000015733.13	Capza2	-1.1798	0.00150841
ENSMUSG00000022194.15	Pabpn1	-1.18139	0.0172807
ENSMUSG00000039585.15	Myo9a	-1.18185	0.00426773
ENSMUSG00000003617.16	Cp	-1.18588	0.0256663
ENSMUSG00000037443.13	Cep85	-1.18837	0.00893047
ENSMUSG00000017485.11	Top2b	-1.19371	0.000517441
ENSMUSG00000018442.13	Derl2	-1.19559	0.00595827
ENSMUSG00000037416.13	Dmxl1	-1.19625	0.00323614
ENSMUSG00000025915.14	Sgk3	-1.19635	0.00142416
ENSMUSG00000042133.16	Ppig	-1.19783	0.011296
ENSMUSG00000022800.14	Fyttd1	-1.19842	0.0399687
ENSMUSG00000047735.14	Samd9l	-1.20022	0.00147118
ENSMUSG00000029417.9	Cxcl9	-1.20026	0.00201433
ENSMUSG00000031229.16	Atrx	-1.20043	5.45781e-05
ENSMUSG00000041685.16	Fcho2	-1.20095	0.000512202
ENSMUSG00000057329.7	Bcl2	-1.20203	0.00486258
ENSMUSG00000031715.14	Smarca5	-1.21024	0.00255447
ENSMUSG00000031278.12	Acsl4	-1.21533	0.00019387
ENSMUSG00000027306.15	Nusap1	-1.21964	0.0163445
ENSMUSG00000032293.8	Ireb2	-1.22288	0.00244396
ENSMUSG00000023961.16	Enpp4	-1.22729	0.034038
ENSMUSG00000044583.13	Tlr7	-1.23165	0.00300505
ENSMUSG00000035992.15	Fnip1	-1.23766	0.000640685
ENSMUSG00000026103.14	Gls	-1.2447	0.000196643
ENSMUSG00000005846.12	Rsl1d1	-1.24496	0.0471028
ENSMUSG00000036093.7	Arl5a	-1.24588	0.00860053
ENSMUSG00000069892.9	9930111J21Rik2	-1.24656	0.0129946
ENSMUSG00000032423.12	Syncrip	-1.2486	0.00064448
ENSMUSG00000038301.15	Snx10	-1.25543	0.000285593
ENSMUSG00000037940.17	Inpp4b	-1.26263	0.000564761
ENSMUSG00000027957.13	Slc35a3	-1.26403	0.00293533
ENSMUSG00000000838.17	Fmr1	-1.26527	0.00116527
ENSMUSG00000063406.11	Tmed5	-1.2653	0.000666813
ENSMUSG00000045205.16	Dpy19l4	-1.26616	0.00293533
ENSMUSG00000025001.11	Hells	-1.26931	0.00770771
ENSMUSG00000062949.13	Atp11c	-1.27288	0.00372797
ENSMUSG00000075376.10	Rc3h2	-1.27771	0.000453587
ENSMUSG00000041935.10	AW549877	-1.27863	0.00189561
ENSMUSG00000028180.18	Zranb2	-1.2844	0.00461556
ENSMUSG00000073664.11	Nbeal1	-1.28704	0.00959503
ENSMUSG00000026158.11	Ogfrl1	-1.28908	0.00158685
ENSMUSG00000022105.6	Rb1	-1.29042	0.000413678
ENSMUSG00000018846.8	Pank3	-1.29283	0.00211802
ENSMUSG00000029390.13	Tmed2	-1.29723	0.0203087
ENSMUSG00000025898.6	Cwf19l2	-1.299	0.0127756
ENSMUSG00000033186.9	Mzt1	-1.30119	0.00959503
ENSMUSG00000026094.14	Stk17b	-1.30201	9.31958e-06
ENSMUSG00000022336.3	Eif3e	-1.30534	0.0007477
ENSMUSG00000001891.16	Ugp2	-1.30647	0.00064021
ENSMUSG00000031367.15	Ap1s2	-1.31785	0.00022844
ENSMUSG00000046311.13	Zfp62	-1.31826	0.00674636
ENSMUSG00000023845.7	Lnpep	-1.32271	9.04955e-09
ENSMUSG00000068134.13	Zfp120	-1.33004	0.0359707
ENSMUSG00000064289.15	Tank	-1.33098	0.00022844
ENSMUSG00000025997.13	Ikzf2	-1.33552	0.0420953
ENSMUSG00000020290.14	Xpo1	-1.33866	1.83667e-06
ENSMUSG00000036202.16	Rif1	-1.34113	0.00112212
ENSMUSG00000020863.15	Luc7l3	-1.34224	0.000228457
ENSMUSG00000064065.15	Ipcef1	-1.34594	0.0237691
ENSMUSG00000069769.13	Msi2	-1.34871	0.0282507
ENSMUSG00000037808.13	Fam76b	-1.36447	0.000277233
ENSMUSG00000064090.14	Vrk2	-1.36471	0.0046468
ENSMUSG00000025907.14	Rb1cc1	-1.36556	0.00465683
ENSMUSG00000038535.17	Zfp280d	-1.36981	0.0287927
ENSMUSG00000033953.10	Ppp3r1	-1.37149	0.00097031
ENSMUSG00000038646.13	Ramac	-1.37363	0.0192214
ENSMUSG00000039304.11	Tnfsf10	-1.37951	0.00874735
ENSMUSG00000061244.14	Exoc5	-1.3843	0.000116544
ENSMUSG00000040459.11	Arglu1	-1.39911	3.9883e-05
ENSMUSG00000027708.14	Dcun1d1	-1.39957	0.00868687
ENSMUSG00000053012.17	Krcc1	-1.40337	0.00247352
ENSMUSG00000094483.2	Purb	-1.40353	4.71344e-08
ENSMUSG00000020390.12	Ube2b	-1.40955	5.93729e-06
ENSMUSG00000025451.15	Paip1	-1.41072	0.00223627
ENSMUSG00000050549.8	Fam241a	-1.41193	0.0412264
ENSMUSG00000026771.14	Spopl	-1.41655	0.00304115
ENSMUSG00000039704.7	Lmbrd2	-1.41686	7.17351e-05
ENSMUSG00000020650.15	Bcap29	-1.42987	0.00380659
ENSMUSG00000042271.13	Nxt2	-1.43099	0.00208861
ENSMUSG00000017548.15	Suz12	-1.4328	1.4773e-06
ENSMUSG00000027863.8	Cd2	-1.43923	0.0339005
ENSMUSG00000021302.10	Ggps1	-1.44422	0.00780378
ENSMUSG00000028211.11	Trp53inp1	-1.45106	0.0111035
ENSMUSG00000025085.16	Ablim1	-1.45171	0.00289391
ENSMUSG00000025531.14	Chm	-1.45179	0.00353923
ENSMUSG00000028232.13	Tmem68	-1.45272	0.00502988
ENSMUSG00000030187.15	Klra2	-1.45777	9.23112e-06
ENSMUSG00000028484.16	Psip1	-1.46345	0.000200945
ENSMUSG00000020695.14	Mrc2	-1.47519	0.0462622
ENSMUSG00000027326.13	Knl1	-1.47602	0.00090263
ENSMUSG00000068882.13	Ssb	-1.4826	1.72396e-05
ENSMUSG00000032407.14	U2surp	-1.49703	3.45274e-07
ENSMUSG00000027835.11	Pdcd10	-1.49714	0.000790806
ENSMUSG00000114797.1	Gm49336	-1.50302	2.65939e-05
ENSMUSG00000014905.4	Dnajb9	-1.50546	0.00223627
ENSMUSG00000031095.15	Cul4b	-1.50831	0.000633529
ENSMUSG00000037475.15	Thoc2	-1.51091	1.20409e-06
ENSMUSG00000039841.14	Zfp800	-1.5141	0.00189444
ENSMUSG00000003031.14	Cdkn1b	-1.51564	6.77873e-07
ENSMUSG00000031639.12	Tlr3	-1.52434	0.00022844
ENSMUSG00000028134.11	Ptbp2	-1.52604	0.00461556
ENSMUSG00000026775.9	Yme1l1	-1.53538	0.000121722
ENSMUSG00000006262.15	Mob1b	-1.53828	6.40125e-06
ENSMUSG00000078495.10	Zfp984	-1.53958	0.0153649
ENSMUSG00000033813.15	Tcea1	-1.55983	0.000242397
ENSMUSG00000042595.7	Fam199x	-1.56011	0.00370185
ENSMUSG00000025860.15	Xiap	-1.56501	8.03475e-09
ENSMUSG00000029254.16	Stap1	-1.56679	0.0170618
ENSMUSG00000091337.3	Eid1	-1.56978	1.36854e-06
ENSMUSG00000048621.3	Gm6377	-1.5731	0.000340706
ENSMUSG00000028035.13	Dnajb4	-1.57775	0.0118046
ENSMUSG00000033111.16	3830406C13Rik	-1.58132	0.00785099
ENSMUSG00000018168.8	Ikzf3	-1.58204	0.00463776
ENSMUSG00000042043.6	Tbca	-1.58313	0.000151367
ENSMUSG00000090942.1	F830016B08Rik	-1.58477	0.0232347
ENSMUSG00000073131.12	Vma21	-1.59088	0.000256074
ENSMUSG00000079555.2	Haus3	-1.59212	0.0111869
ENSMUSG00000026475.7	Rgs16	-1.60054	6.45865e-05
ENSMUSG00000048249.14	Crebrf	-1.61676	7.93549e-05
ENSMUSG00000035293.13	G2e3	-1.61718	0.000186178
ENSMUSG00000025326.12	Ube3a	-1.62301	1.77493e-06
ENSMUSG00000027677.17	Ttc14	-1.62697	1.57665e-05
ENSMUSG00000025059.16	Gk	-1.65754	4.82612e-07
ENSMUSG00000021377.15	Dek	-1.66017	2.10942e-10
ENSMUSG00000079298.9	Klrb1b	-1.66023	0.00060956
ENSMUSG00000032745.18	Gpbp1	-1.66267	4.06927e-06
ENSMUSG00000047867.11	Gimap6	-1.66896	0.00213415
ENSMUSG00000051285.17	Pcmtd1	-1.67144	4.22249e-05
ENSMUSG00000042284.10	Itga1	-1.6807	0.000535948
ENSMUSG00000036894.3	Rap2b	-1.69438	1.77493e-06
ENSMUSG00000066798.3	Zbtb6	-1.70387	0.00279244
ENSMUSG00000020395.13	Itk	-1.72222	0.00064783
ENSMUSG00000025903.14	Lypla1	-1.738	3.59447e-05
ENSMUSG00000062929.8	Cfl2	-1.74878	0.00463776
ENSMUSG00000022657.9	Cd96	-1.76315	0.0262015
ENSMUSG00000073555.1	Gm4951	-1.77574	6.81551e-07
ENSMUSG00000034317.14	Trim59	-1.77696	1.93657e-05
ENSMUSG00000040651.9	Tasor	-1.78389	3.80374e-08
ENSMUSG00000031112.10	Stk26	-1.80536	0.0209525
ENSMUSG00000026012.2	Cd28	-1.80826	0.018212
ENSMUSG00000042842.11	Serpinb6b	-1.80967	0.0296082
ENSMUSG00000060935.6	Tmem263	-1.81251	0.0313873
ENSMUSG00000056260.15	Lrif1	-1.81519	0.00160521
ENSMUSG00000004612.9	Nkg7	-1.82207	4.11941e-07
ENSMUSG00000044501.17	Zfp758	-1.82401	0.0334069
ENSMUSG00000023132.8	Gzma	-1.82702	0.00380659
ENSMUSG00000026384.13	Ptpn4	-1.83477	0.000485624
ENSMUSG00000018341.12	Il12rb2	-1.83595	0.0364292
ENSMUSG00000069662.5	Marcks	-1.84394	0.00128683
ENSMUSG00000031197.11	Vbp1	-1.84434	9.61816e-07
ENSMUSG00000030149.15	Klrk1	-1.85253	8.54395e-07
ENSMUSG00000026674.9	Ddr2	-1.85784	0.00146311
ENSMUSG00000032899.14	Styk1	-1.87026	0.0291967
ENSMUSG00000052957.8	Gas1	-1.89331	0.00650092
ENSMUSG00000025887.10	Casp12	-1.89451	0.0400721
ENSMUSG00000040264.10	Gbp2b	-1.91929	3.9883e-05
ENSMUSG00000026070.15	Il18r1	-1.92606	0.00128354
ENSMUSG00000056145.5	AI504432	-1.93165	4.77484e-11
ENSMUSG00000035236.17	Scai	-1.93656	0.00372797
ENSMUSG00000026586.16	Prrx1	-1.9366	0.0166545
ENSMUSG00000020634.12	Ubxn2a	-1.93966	1.45361e-05
ENSMUSG00000055170.4	Ifng	-1.95576	0.0141491
ENSMUSG00000042460.5	C1galt1	-1.97524	6.81551e-07
ENSMUSG00000046532.8	Ar	-2.0019	0.0451384
ENSMUSG00000029761.16	Cald1	-2.05197	2.3229e-06
ENSMUSG00000035133.9	Arhgap5	-2.0707	9.04955e-09
ENSMUSG00000000817.10	Fasl	-2.08131	0.0464801
ENSMUSG00000076498.2	Trbc2	-2.08183	0.000407443
ENSMUSG00000021217.7	Tshz3	-2.10186	0.0305245
ENSMUSG00000019997.11	Ccn2	-2.10359	0.0095643
ENSMUSG00000071267.11	Zfp942	-2.113	0.00064448
ENSMUSG00000021567.15	Nkd2	-2.11349	0.0344525
ENSMUSG00000109429.1	Gm45223	-2.16307	0.000547567
ENSMUSG00000056313.5	Tcim	-2.17458	0.0415321
ENSMUSG00000091537.2	Tma7	-2.17548	2.63629e-12
ENSMUSG00000091537.2	Tma7	-2.17548	2.63629e-12
ENSMUSG00000108132.1	Gm44175	-2.18075	0.0338319
ENSMUSG00000113669.1	Gm36723	-2.18147	0.000377793
ENSMUSG00000054435.16	Gimap4	-2.19432	1.01169e-06
ENSMUSG00000022205.15	Sub1	-2.24216	1.75309e-15
ENSMUSG00000029838.11	Ptn	-2.28365	0.00244869
ENSMUSG00000048521.8	Cxcr6	-2.28843	1.64625e-07
ENSMUSG00000039883.5	Lrrc17	-2.337	0.0112773
ENSMUSG00000073008.11	Gpr174	-2.34344	0.0450956
ENSMUSG00000031558.15	Slit2	-2.3571	0.00234317
ENSMUSG00000036334.12	Igsf10	-2.44794	0.00427166
ENSMUSG00000030255.13	Sspn	-2.45126	0.049105
ENSMUSG00000045441.5	Gprin3	-2.45844	0.0106662
ENSMUSG00000027797.15	Dclk1	-2.46394	0.0381072
ENSMUSG00000042436.12	Mfap4	-2.47607	0.00285197
ENSMUSG00000020427.11	Igfbp3	-2.49704	8.04605e-06
ENSMUSG00000053541.3	Gm4759	-2.57695	0.00128683
ENSMUSG00000014329.14	Bicc1	-2.60092	0.00674636
ENSMUSG00000026573.7	Xcl1	-2.60129	8.54395e-07
ENSMUSG00000039221.10	Rpl22l1	-2.61329	1.72809e-14
ENSMUSG00000050621.7	Rps27rt	-2.6842	0.0286183
ENSMUSG00000050241.8	Klre1	-2.69336	4.52084e-06
ENSMUSG00000043932.5	Klri2	-2.69539	1.81462e-05
ENSMUSG00000027833.16	Shox2	-2.74567	0.00566931
ENSMUSG00000026185.8	Igfbp5	-2.79617	0.00336056
ENSMUSG00000030167.15	Klrc1	-2.80192	0.0257155
ENSMUSG00000084350.1	Znf41-ps	-2.81712	0.000666813
ENSMUSG00000107962.1	Gm43980	-2.82789	0.00142416
ENSMUSG00000028036.6	Ptgfr	-2.83257	0.0335181
ENSMUSG00000051627.3	H1f4	-2.87737	0.00183823
ENSMUSG00000032374.14	Plod2	-2.88048	2.37664e-06
ENSMUSG00000031274.16	Col4a5	-2.93835	0.00667961
ENSMUSG00000071158.9	Klrh1	-2.97782	0.000894692
ENSMUSG00000014932.15	Yes1	-3.07144	0.0489078
ENSMUSG00000049109.15	Themis	-3.16873	9.65301e-07
ENSMUSG00000030165.16	Klrd1	-3.23261	3.88249e-13
ENSMUSG00000001657.7	Hoxc8	-3.40874	0.0287927
ENSMUSG00000022883.11	Robo1	-3.43037	0.00368453
ENSMUSG00000008575.17	Nfib	-3.47421	1.52576e-05
ENSMUSG00000048776.8	Pthlh	-3.48615	0.0212783
ENSMUSG00000021388.14	Aspn	-5.04173	5.8014e-05
